# Immune-like glycan-sensing and horizontally-acquired glycan-processing orchestrate host control in a microbial endosymbiosis

**DOI:** 10.1101/2024.09.14.613017

**Authors:** Benjamin H. Jenkins, Estelle S. Kilias, Fiona R. Savory, Megan E. S. Sørensen, Camille Poirier, Victoria Attah, Georgia C. Drew, Luis J. Galindo, Guy Leonard, Duncan D. Cameron, Michael A. Brockhurst, David S. Milner, Thomas A. Richards

## Abstract

Endosymbiosis was a key factor in the evolution of eukaryotic cellular complexity. Yet the mechanisms that allow host regulation of intracellular symbionts, a pre-requisite for stable endosymbiosis and subsequent organelle evolution, are largely unknown. Here, we describe an immune-like glycan-sensing/processing network, partly assembled through horizontal gene-transfers (HGTs), that enables *Paramecium bursaria* to control its algal endosymbionts. Using phylogenetics, RNA-interference (RNAi), and metabolite exposure experiments, we show that *P. bursaria* regulates endosymbiont destruction using glycan-sensing/processing – a system that includes a eukaryotic-wide chitin-binding chitinase-like protein (*CLP*) localized to the host phago-lysosome. RNAi of *CLP* alters expression of eight glycan-processing genes, including two prokaryote-derived HGTs, during endosymbiont destruction. Furthermore, glycan-sensing/processing dynamically regulates endosymbiont number in *P. bursaria*, plasticity crucial to maximize host fitness across ecological conditions. *CLP* is homologous to a human phagocyte-associated innate immune factor, revealing how immune functions can be alternatively adapted and expanded, partly through HGT, enabling endosymbiotic control.

**Graphical Abstract:** 

---

Endosymbiosis played a crucial role in the evolution of eukaryotic cellular complexity^1–4^ and underpins diverse ecologically and medically-significant host-microbe interactions (e.g., ^5–11^). Long-term maintenance of a stable endosymbiosis requires a network of host mechanisms that regulate endosymbiont functions, allowing the host to maximize the fitness benefit of the interaction under fluctuating ecological conditions^12–15^. Orchestrating this network requires extensive genetic and cellular re-modelling by the host; however, the function and evolution of these mechanisms are poorly understood.

The ciliate protist, *Paramecium bursaria* (*Pb*), is an RNAi-tractable emerging model organism amenable for studying facultative endosymbiotic interactions^16–19^. Each cell maintains hundreds of intracellular green algae from the *Chlorella*-clade (e.g., *Chlorella* & *Micractinium*^20^) in a symbiosis involving photosynthesis-derived metabolite exchange^21–24^. Endosymbiotic algae are housed in modified host phagosomes (perialgal vacuoles) localized beneath the host cell cortex by microtubules^25–27^. *Pb* can regulate endosymbiont load through detachment and lysosomal fusion of the perialgal vacuole to trigger endosymbiont digestion^26–29^. In this manner, *Pb* dynamically controls the endosymbiont population in response to factors such as light intensity to maximize host fitness, often at the expense of individual endosymbiont fitness^13,29–31^. *Chlorella* algae possess cell walls composed of complex glycans (predominantly oligomannosides and chitin^32–34^) which a host must break-down to digest and thereby control its endosymbionts. Accordingly, the presence of *Chlorella* endosymbionts leads to increased expression of host chitin-processing genes in both *Pb*^35^ and *Hydra viridis*^36^, a metazoan host which also forms symbioses with *Chlorella* species^36^.

Glycan processing and sensing requires functionally diverse glycosyl-hydrolases (GHs)^37,38^. GHs are widespread but discontinuously distributed in eukaryotes, with these enzymes performing important structural, nutritional and signaling functions in many ecologically-significant interactions^39–42^. This includes break-down and sensing of glycans derived from hosts, pathogens, other types of symbionts, or food^35,36,39,42–45^. Chitin oligosaccharides, such as the monosaccharide N-acetyl-glucosamine (GlcNAc), are common cues of innate immunity that can trigger both pathogen defense and symbiotic maintenance^42,44–48^. The spread of GHs in eukaryotes has been further facilitated by horizontal gene transfer (HGT), particularly among pathogens of glycan-producing hosts^49–56^.

Here, we investigate the glycan-sensing and processing network in *Pb*, focusing on a GlcNAc oligosaccharide binding chitinase-like protein (*CLP*) which is homologous to an innate immune-factor protein in humans. We demonstrate using RNAi that host *CLP* perturbation can disrupt endosymbiont destruction and alters the expression of intracellular signaling systems and GH genes, suggesting a role in host sensing cascades and down-stream glycan-processing. We demonstrate that 9 of the 37 GH genes in *Pb* (24%) were acquired via prokaryote-to-eukaryote HGT, including two (a lysozyme – *NAMZ*; and a mannosidase – MAN1B3) with altered expression during *CLP* RNAi perturbation, indicating how HGT can augment ancestral functions of preexisting genes in order to facilitate a host-microbe interaction. We show that RNAi perturbation of an additional GH gene (a eukaryotic lysozyme – *LYS1*) also alters host control of endosymbiotic algae. We propose that a functional network of immune-like glycan sensing, dependent upon *CLP*, and augmented by HGT-derived glycan processing genes, has been repurposed as a mechanism of endosymbiont control in *Pb* through the regulation of endosymbiont destruction. We discuss how such networks represent a key innovation enabling hosts to regulate microbial endosymbionts.
