## Supplementary Table S1 for "Immune-like glycan-sensing and horizontally-acquired glycan-processing orchestrate host control in a microbial endosymbiosis"

### Sheet: Sheet1
#	#2	Name	CAZY	EC	GO Term(s)	PANTHER	Annotation	Putative Function	Putative Location (LOPIT)	Predicted Localisation (DeepLoc 2.0)	Signal Peptide (SignalP 6.0)	Membrane Topology (DeepTMHMM v1.0.24)	Gene ID	Cluster ID	Orthogroup ID	Construct ID	Target ID	Av. TMM	DiffExpr (Symbiont break-down)	HGT	Recipient Name	Donor Name	Stop codon	mRNA Size	Gene Size	Internal UAA/UAG	UAA/UAG %	Intron No.	Introns <= 25bp	Introns >=26bp
1	15	CLP	GH18	NC	GO:0008061, GO:0005576	PTHR46066	Stabilin-interacting chitinase-like protein	Binding to chitin, a linear polysaccharide consisting of beta-(1->4)-linked N-acetyl-D-glucosamine residues	NA	Endoplasmic reticulum, SP	Partial Sec/SPI (>0.1)	SP	pb186bvf_008968-T1	-	OG0010137	pBJ033	10-160	6.16	0.181442	No	NA	NA	TGA	1773	2013			6	1	5
2	16	HEXB	GH20	3.2.1.52	GO:0004563, GO:0016020	PTHR22600	β-hexosaminidase	Hydrolysis of terminal non-reducing N-acetyl-D-hexosamine residues in N-acetyl-β-D-hexosaminides	Nuclear/cytosolic	Extracellular, SP	Sec/SPI (>0.9)	SP	pb186bvf_000808-T1	C001365	OG0000828	pBJ034	10-160	57.25	0.304945	No	NA	NA	TGA	1524	1575			2	0	2
3	17	LYS	GH25	3.2.1.17	GO:0003796, GO:0007165	PTHR23208	Lys1-like lysozyme	Hydrolysis of (1→4)-β-linkages between N-acetylmuramic acid and N-acetyl-D-glucosamine residues in a peptidoglycan and between N-acetyl-D-glucosamine residues in chitodextrins	Nuclear/cytosolic	Extracellular	Other	GLOB	pb186bvf_012093-T1	C003119	OG0001689	pBJ035	10-160	324.99	0.151933	No	NA	NA	TGA	737	763			1	0	1
4	33	ENGASE	GH85	3.2.1.96	GO:0033925, GO:0005737	PTHR13246	Endo-β-N-acetylglucosaminidase	Endohydrolysis of the N,N′-diacetylchitobiosyl unit in high-mannose glycopeptides and glycoproteins containing the -[Man(GlcNAc)2]Asn- structure. One N-acetyl-D-glucosamine residue remains attached to the protein; the rest of the oligosaccharide is released intact	NA	Cytoplasm	Other	GLOB	pb186bvf_018238-T1	C004142	OG0004292	pBJ053	10-160	9.46	-0.0862427	No	NA	NA	TGA	3516	3817			9	7	2
5	34	TTSA	GH108	3.2.1.17	NA	NA	TtsA-like lysozyme	Hydrolysis of (1→4)-β-linkages between N-acetylmuramic acid and N-acetyl-D-glucosamine residues in a peptidoglycan and between N-acetyl-D-glucosamine residues in chitodextrins	Nuclear/cytosolic	Cytoplasm, Nucleus	Other	GLOB	pb186bvf_008308-T1	C009234	OG0010406	pBJ054	10-160	39.04	0.310134	Yes	Paramecium bursaria	Proteobacteria	TGA	699	721	15	6.43777	1	1	0
6	37	NAMZ	GH171	3.2.1.92	GO:0033922	PTHR42915	NamZ-like lysozyme	Hydrolysis of terminal, non-reducing N-acetylmuramic residues	NA	Cytoplasm	Other	GLOB	pb186bvf_012833-T1	C009592	OG0012303	pBJ067	60-209	20.25	0.318198	Yes	Paramecium	Bacteria	TGA	1146	1203	19	4.97382	2	1	1
7	1	MAN1B1	GH2	3.2.1.25	GO:0004567	PTHR43730	β-mannosidase	Hydrolysis of terminal, non-reducing β-D-mannose residues in β-D-mannosides	NA	Cytoplasm, Extracellular, SP	Other	GLOB	pb186bvf_017559-T1	C000854	OG0005489	pBJ060	260-409	4.73	-0.28059	Yes	Intramacronucleata	Bacteria	TGA	2187	2377	27	3.7037	6	4	2
8	2	MAN1B2	GH2	3.2.1.25	GO:0004567	PTHR43730	β-mannosidase	Hydrolysis of terminal, non-reducing β-D-mannose residues in β-D-mannosides	NA	Endoplasmic reticulum, SP	Other	SP	pb186bvf_002099-T2	C000853	OG0005489	pBJ060	10-160	0.22	0	Yes	Intramacronucleata	Bacteria	TTT	2275	2300	43	5.67033	1	0	1
9	3	MAN1B3	GH2	3.2.1.25	GO:0004567	PTHR43730	β-mannosidase	Hydrolysis of terminal, non-reducing β-D-mannose residues in β-D-mannosides	NA	Cytoplasm	Other	GLOB	pb186bvf_000632-T1	C012343	OG0019167	pBJ060	110-259	3.1	-0.313731	Yes	Intramacronucleata	Bacteria	TGA	2139	2158	38	5.32959	1	1	0
10	4	GAB	GH3	3.2.1.21	GO:0008422	PTHR30620	β-glucosidase	Hydrolysis of terminal, non-reducing β-D-glucosyl residues with release of β-D-glucose	Nuclear/cytosolic	Extracellular, SP	Partial Sec/SPI (>0.1)	SP	pb186bvf_002155-T1	C005512	OG0003355	pBJ022	10-160	149.59	0.197882	Yes	Oligohymenophorea	Bacteria	TAG	2212	2280	34	4.61121	3	3	0
11	5	CELA1	GH5.2	3.2.1.4	GO:0004553	PTHR34142	Endo 1,4-β-glucanase / Cellulase	Endohydrolysis of (1→4)-β-D-glucosidic linkages in cellulose, lichenin and cereal β-D-glucans	Nuclear/cytosolic	Extracellular, SP	Sec/SPI (>0.9)	SP	pb186bvf_003260-T1	C014050	OG0018024	pBJ061	60-209	6.5	0.374708	Yes	Paramecium bursaria	Bacteria	TGA	936	959	9	2.88462	1	1	0
12	18	MANEB	GH26	3.2.1.78	GO:0016985	PTHR40079	Endo 1,4-β-mannosidase	Random hydrolysis of (1→4)-β-D-mannosidic linkages in mannans, galactomannans and glucomannans	Nuclear/cytosolic	Extracellular, SP	Sec/SPI (>0.9)	SP	pb186bvf_006752-T1	C007496	OG0017657	pBJ063	110-259	27.76	0.0886163	Yes	Intramacronucleata	Bacteroidetes	AGC	1010	1036	16	4.75248	1	0	1
13	24	INV	GH32	3.2.1.26	GO:0004553	PTHR43101	β-fructofuranosidase / Invertase	Hydrolysis of terminal non-reducing beta-D-fructofuranoside residues in beta-D-fructofuranosides, including sucrose	Nuclear/cytosolic	Cytoplasm, SP	Sec/SPI (>0.9)	SP	pb186bvf_005827-T1	C013336	OG0018825	pBJ043	10-160	10.57	-0.151101	Yes	Paramecium bursaria	Bacteria	GGG	1712	1826	26	4.55607	2	1	1
14	6	CELA2	GH5.14	3.2.1.21	GO:0008422, GO:0009986, GO:0005576	PTHR31297	Endo 1,4-β-glucosidase / Cellulase	Hydrolysis of terminal, non-reducing beta-D-glucose residues with release of beta-D-glucose	NA	Extracellular, Lysosome/Vacuole, SP	Sec/SPI (>0.9)	SP	pb186bvf_011799-T1	C006395	OG0007746	pBJ024	10-160	0	0	No	NA	NA	GGA	1131	1131			0	0	0
15	7	CELA3	GH5.27	3.2.1.123	GO:0004553	PTHR31308	Endoglycosylceramidase / Cellulase	Degradation of glycosphingolipids to oligosaccharides and ceramides, by cleaving a glucosyl bond	NA	Lysosome/Vacuole, SP	Sec/SPI (>0.9)	SP	pb186bvf_001927-T1	C008667	OG0007481	pBJ025	10-160	306.42	0.145232	No	NA	NA	TGA	1531	1634			4	3	1
16	8	AMY1	GH13.1	3.2.1.1	GO:0004556, GO:0005509	PTHR10357	α-amylase	Endohydrolysis of (1→4)-α-D-glucosidic linkages in polysaccharides containing three or more (1→4)-α-linked D-glucose units	Nuclear/cytosolic	Extracellular, SP	Sec/SPI (>0.9)	SP	pb186bvf_010954-T1	C003882	OG0000993	pBJ026	10-160	197.4	-0.029456	No	NA	NA	TGA	1449	1516			3	3	0
17	9	GBE1	GH13.8	2.4.1.18	GO:0003844, GO:0043169, GO:0005737	PTHR43651	1,4-α-glucan branching enzyme	Glycogen biosynthesis: Transfers a segment of a (1→4)-α-D-glucan chain to a primary hydroxy group in a similar glucan chain	Nuclear/cytosolic	Cytoplasm, Nuclear localization signal	Other	GLOB	pb186bvf_008638-T1	C002982	OG0002284	pBJ062	160-309	54.44	-0.0212822	No	NA	NA	TGA	2787	3142			8	4	4
18	10	GBE2	GH13.8	2.4.1.18	GO:0003844, GO:0005737	PTHR43651	1,4-α-glucan branching enzyme	Glycogen biosynthesis: Transfers a segment of a (1→4)-α-D-glucan chain to a primary hydroxy group in a similar glucan chain	Nuclear/cytosolic	Cytoplasm, Nuclear localization signal	Other	GLOB	pb186bvf_010161-T1	C012680	OG0001216	pBJ028	10-160	56.25	-0.00490785	No	NA	NA	TGA	1206	1351			5	1	4
19	11	AGL1	GH13.25	2.4.1.25	GO:0004134, GO:0004135	PTHR10569	4-α-glucanotransferase	Transfers a segment of a (1→4)-α-D-glucan to a new position in an acceptor, which may be glucose or a (1→4)-α-D-glucan	Nuclear/cytosolic	Cytoplasm, Nuclear localization signal	Other	GLOB	pb186bvf_008133-T1	C007643	OG0003122	pBJ029	10-160	39.68	-0.296606	No	NA	NA	TGA	4533	4678			6	4	2
20	12	AGL2	GH13.25	2.4.1.25	GO:0004134, GO:0004135	PTHR10569	4-α-glucanotransferase	Transfers a segment of a (1→4)-α-D-glucan to a new position in an acceptor, which may be glucose or a (1→4)-α-D-glucan	NA	Cytoplasm, Nuclear localization signal	Other	GLOB	pb186bvf_014951-T1	C005145	OG0006907	pBJ030	10-160	2.81	0.0361855	No	NA	NA	TGA	3714	3737			1	1	0
21	13	ENO1	GH13.31	4.2.1.11	GO:0004634, GO:0000287, GO:0000015	PTHR11902	Enolase	Phosphopyruvate hydratase: 2-phospho-D-glycerate = phosphoenolpyruvate + H2O	Mitochondrion	Mitochondrion, Mitochondrial transit peptide	Other	GLOB	pb186bvf_005422-T1	C002845, C007372	OG0005281	pBJ031	10-160	352.97	0.166146	No	NA	NA	TGA	2538	2632			4	3	1
22	14	AMY2	GH13.32	3.2.1.1	GO:0004556, GO:0043169	PTHR43447	α-amylase	Endohydrolysis of (1→4)-α-D-glucosidic linkages in polysaccharides containing three or more (1→4)-α-linked D-glucose units	NA	Cytoplasm, Nuclear localization signal	Other	GLOB	pb186bvf_012545-T1	C010882	OG0011259	pBJ032	10-160	95.72	-0.526502	No	NA	NA	TGA	1902	1951			2	2	0
23	19	GLA	GH27	3.2.1.22	GO:0004553	PTHR11452	α-galactosidase	Hydrolysis of terminal, non-reducing α-D-galactose residues in α-D-galactosides, including galactose oligosaccharides, galactomannans and galactolipids	Nuclear/cytosolic	Extracellular, SP	Other	SP	pb186bvf_016618-T1	C012050	OG0009676	pBJ037	10-160	107.46	0.176858	No	NA	NA	AAC	1162	1184			1	1	0
24	20	GAA1	GH31	3.2.1.20	GO:0004553, GO:0030246	PTHR22762	Lysosomal α-glucosidase	Hydrolysis of terminal, non-reducing (1→4)-linked α-D-glucose residues with release of D-glucose	Plasma Membrane (PM2)	Extracellular, SP	Partial Sec/SPI (>0.1)	SP	pb186bvf_008966-T1	C002413	OG0003054	pBJ066	10-160	10.67	-0.105563	No	NA	NA	TGA	2436	2532			4	2	2
25	21	GAA2	GH31	3.2.1.20	GO:0004553, GO:0030246	PTHR22762	Lysosomal α-glucosidase	Hydrolysis of terminal, non-reducing (1→4)-linked α-D-glucose residues with release of D-glucose	PM1/PM2/Golgi/Unclear	Cell membrane, Lysosome/Vacuole, SP, TM	Other	TM	pb186bvf_009764-T1	C006240	OG0011247	pBJ066	10-160	126.26	-0.200842	No	NA	NA	GGC	2753	2884			5	1	4
26	22	GAA3	GH31	3.2.1.20	GO:0004553, GO:0030246	PTHR22762	Lysosomal α-glucosidase	Hydrolysis of terminal, non-reducing (1→4)-linked α-D-glucose residues with release of D-glucose	Nuclear/cytosolic	Endoplasmic reticulum, SP	Sec/SPI (>0.9)	SP	pb186bvf_008984-T1	C004840	OG0012554	pBJ066	210-369	74.53	-0.0342936	No	NA	NA	ATA	2543	2641			4	3	1
27	23	GAA4	GH31	3.2.1.20	GO:0004553, GO:0030246	PTHR22762	Lysosomal α-glucosidase	Hydrolysis of terminal, non-reducing (1→4)-linked α-D-glucose residues with release of D-glucose	Mitochondrion	Cytoplasm, Nuclear localization signal	Other	GLOB	pb186bvf_015964-T1	C002580, C005195	OG0001132	pBJ066	60-209	154.13	-0.132158	No	NA	NA	TGA	7353	7970			12	5	7
28	25	TREA	GH37	3.2.1.28	GO:0004555	PTHR23403	α-trehalase	Hydrolysis of α-glucosidic O-linkage in α,α-trehalose + H2O = β-D-glucose + α-D-glucose	NA	Extracellular, SP	Sec/SPI (>0.9)	SP	pb186bvf_008545-T1	C006122	OG0012713	pBJ044	10-160	6.81	0.152256	No	NA	NA	ACA	1589	1638			2	2	0
29	26	LAM1	GH38	3.2.1.24	GO:0004559, GO:0030246	PTHR11607	Lysosomal α-mannosidase	Hydrolysis of terminal, non-reducing alpha-D-mannose residues in alpha-D-mannosides	NA	Cytoplasm	Other	GLOB	pb186bvf_007613-T1	C007591	OG0002353	pBJ050	10-160	2.1	-0.300302	No	NA	NA	TGA	3132	3310			3	1	2
30	27	LAM2	GH38	3.2.1.24	GO:0004559, GO:0030246	PTHR11607	Lysosomal α-mannosidase	Hydrolysis of terminal, non-reducing alpha-D-mannose residues in alpha-D-mannosides	Golgi/ERGIC	Cytoplasm	Other	SP	pb186bvf_006656-T1	-	OG0000628	pBJ050	10-160	62.99	0.0101198	No	NA	NA	TGA	3783	4106			5	2	3
31	28	LAM3	GH38	3.2.1.24	GO:0004559, GO:0030246	PTHR11607	Lysosomal α-mannosidase	Hydrolysis of terminal, non-reducing alpha-D-mannose residues in alpha-D-mannosides	Golgi	Extracellular, SP	Partial Sec/SPI (>0.1)	SP	pb186bvf_005224-T1	C005807	OG0000628	pBJ050	10-160	27.44	-0.125409	No	NA	NA	TGA	2754	2784			1	0	1
32	29	LAM4	GH38	3.2.1.24	GO:0004559, GO:0030246	PTHR11607	Lysosomal α-mannosidase	Hydrolysis of terminal, non-reducing alpha-D-mannose residues in alpha-D-mannosides	Plasma Membrane (PM1)	Extracellular, SP	Sec/SPI (>0.9)	SP	pb186bvf_015556-T1	C008237, C011022	OG0012769	pBJ050	10-160	15.91	-0.143309	No	NA	NA	TGA	3654	4256			5	3	2
33	30	LAM5	GH38	3.2.1.24	GO:0004559, GO:0030246	PTHR11617	Lysosomal α-mannosidase	Hydrolysis of terminal, non-reducing alpha-D-mannose residues in alpha-D-mannosides	NA	Extracellular, SP	Sec/SPI (>0.9)	SP	pb186bvf_005560-T1	C004608	OG0002353	pBJ050	10-160	27.83	0.144582	No	NA	NA	TAA	2869	2945			3	2	1
34	35	MAN2A	GH125	3.2.1.163	GO:0005975	PTHR31047	Metal-independent α-mannosidase	Hydrolysis of the (1→6)-linked α-D-mannose residues in α-D-Manp-(1→6)-D-Manp	Golgi	Cytoplasm, Nuclear localization signal	Other	GLOB	pb186bvf_003793-T1	C007222	OG0006369	pBJ055	10-160	30.79	0.0289871	No	NA	NA	TTT	1444	1496			2	0	2
35	36	PGH162	GH162	3.2.1.71	NA	NA	Unknown	PUTATIVE: Random hydrolysis of (1→2)-glucosidic linkages in (1→2)-β-D-glucans	Nuclear/cytosolic	Extracellular, Lysosome/Vacuole, SP	Other	SP	pb186bvf_008912-T1	C010662	OG0012346	pBJ056	10-160	19.19	0.180435	No	NA	NA	TAG	1564	1564			0	0	0
36	31	MOGS1	GH63	3.2.1.106	GO:0004573, GO:0006487, GO:0005789	PTHR10412	Mannosyl-oligosaccharide glucosidase	Catalyses the first step in the processing of the N-glycan tetradecasaccharide precursor Glc3Man9GlcNAc2, which takes place in the endoplasmic reticulum, by removing the distal alpha-1,2-linked glucose residue	NA	Endoplasmic reticulum	Partial Sec/SPI (>0.1)	SP	pb186bvf_007235-T1	-	OG0011077	NA	NA	20.47	-0.253488	No	NA	NA	GTG	2143	2248			4	3	1
37	32	MOGS2	GH63	3.2.1.106	GO:0004573, GO:0006487, GO:0005789	PTHR10412	Mannosyl-oligosaccharide glucosidase	Catalyses the first step in the processing of the N-glycan tetradecasaccharide precursor Glc3Man9GlcNAc2, which takes place in the endoplasmic reticulum, by removing the distal alpha-1,2-linked glucose residue	NA	Endoplasmic reticulum	Partial Sec/SPI (>0.1)	SP	pb186bvf_012345-T1	-	OG0010558	NA	NA	5.49	-0.17791	No	NA	NA	GGG	2253	2324			3	3	0
