## Supplementary Table S2 for "Immune-like glycan-sensing and horizontally-acquired glycan-processing orchestrate host control in a microbial endosymbiosis"

### Sheet: Sheet1
order	order2	id	sample	sampleA	sampleB	baseMeanA	baseMeanB	baseMean	log2FoldChange	lfcSE	stat	pvalue	padj	t-test
1	15	pb186bvf_008968_T2	SCSU	SC	SU	19.07	21.4691	20.2696	-0.164671	0.300983	-0.547112	0.584302	1	0.2422
2	16	pb186bvf_000808-T1	SCSU	SC	SU	1496.6	1210.3	1353.45	0.304945	0.0951845	3.20373	0.00135659	0.0185887	0.001679
3	17	pb186bvf_012093-T1	SCSU	SC	SU	2561.65	2304.94	2433.29	0.151933	0.10893	1.39478	0.163082	0.391956	0.0004292
4	33	pb186bvf_018238-T1	SCSU	SC	SU	485.748	516.296	501.022	-0.0862427	0.0684222	-1.26045	0.207507	0.452157	0.005197
5	34	pb186bvf_008308-T1	SCSU	SC	SU	313.21	252.38	282.795	0.310134	0.381942	0.811991	0.416797	0.661593	0.02141
6	37	pb186bvf_012833-T1	SCSU	SC	SU	366.429	293.645	330.037	0.318198	0.0908166	3.50375	0.000458764	0.00943791	0.0007849
7	1	pb186bvf_017559-T1	SCSU	SC	SU	135.665	164.852	150.259	-0.28059	0.135185	-2.0756	0.0379307	0.15987	0.06196
9	3	pb186bvf_000632-T1	SCSU	SC	SU	74.2916	92.5152	83.4034	-0.313731	0.197435	-1.58904	0.112052	0.316235	3.366e-05
10	4	pb186bvf_002155-T1	SCSU	SC	SU	5572.4	4857.61	5215.01	0.197882	0.0806226	2.45442	0.0141113	0.0825353	0.04696
11	5	pb186bvf_003260-T1	SCSU	SC	SU	88.9471	68.5463	78.7467	0.374708	0.181707	2.06216	0.0391929	0.162806	0.7526
12	18	pb186bvf_006752-T1	SCSU	SC	SU	346.715	325.379	336.047	0.0886163	0.111559	0.794346	0.426994	0.671021	0.08901
13	24	pb186bvf_005827-T1	SCSU	SC	SU	212.753	236.273	224.513	-0.151101	0.145041	-1.04178	0.297512	0.552952	0.9456
15	7	pb186bvf_001927-T1	SCSU	SC	SU	6846.75	6189.86	6518.31	0.145232	0.0513832	2.82645	0.00470667	0.0400547	0.08947
16	8	pb186bvf_010954-T1	SCSU	SC	SU	3779.76	3857.25	3818.5	-0.029456	0.123929	-0.237685	0.812126	0.91851	0.485
17	9	pb186bvf_008638-T1	SCSU	SC	SU	2286.89	2321.67	2304.28	-0.0212822	0.0532598	-0.399592	0.689457	0.85142	0.001202
18	10	pb186bvf_010161-T1	SCSU	SC	SU	857.356	860.132	858.744	-0.00490785	0.0624477	-0.0785914	0.937358	0.975603	0.07545
19	11	pb186bvf_008133-T1	SCSU	SC	SU	2309.53	2837.15	2573.34	-0.296606	0.0815976	-3.63498	0.000278003	0.0072397	0.000378
20	12	pb186bvf_014951-T1	SCSU	SC	SU	164.041	160.042	162.041	0.0361855	0.104438	0.346478	0.728983	0.873877	0.3703
21	13	pb186bvf_005422-T1	SCSU	SC	SU	15673.3	13966.9	14820.1	0.166146	0.0563274	2.94964	0.00318144	0.0315123	0.0002042
22	14	pb186bvf_012545-T1	SCSU	SC	SU	1841.72	2652.31	2247.02	-0.526502	0.173783	-3.02965	0.00244839	0.0267843	0.001423
23	19	pb186bvf_016618-T1	SCSU	SC	SU	1806.15	1598.17	1702.16	0.176858	0.0727741	2.43024	0.015089	0.0861958	0.6791
24	20	pb186bvf_008966-T1	SCSU	SC	SU	347.045	373.654	360.349	-0.105563	0.0942288	-1.12029	0.262591	0.51496	0.2598
25	21	pb186bvf_009764-T1	SCSU	SC	SU	4650.97	5345.19	4998.08	-0.200842	0.0763915	-2.62911	0.00856095	0.0599432	0.00753
26	22	pb186bvf_008984-T1	SCSU	SC	SU	2666.49	2729.81	2698.15	-0.0342936	0.080365	-0.426723	0.669581	0.83875	0.3549
27	23	pb186bvf_015964-T1	SCSU	SC	SU	18660.4	20450.1	19555.2	-0.132158	0.106936	-1.23586	0.216509	0.46247	0.009291
28	25	pb186bvf_008545-T1	SCSU	SC	SU	166.797	150.181	158.489	0.152256	0.132498	1.14912	0.250508	0.501106	0.9651
29	26	pb186bvf_007613-T1	SCSU	SC	SU	84.5529	104.612	94.5823	-0.300302	0.182721	-1.64351	0.100278	0.294721	0.000183
30	27	pb186bvf_006656-T1	SCSU	SC	SU	3953.41	3924.83	3939.12	0.0101198	0.0638867	0.158402	0.87414	0.949792	0.02857
31	28	pb186bvf_005224-T1	SCSU	SC	SU	1054.18	1150.22	1102.2	-0.125409	0.071429	-1.75571	0.0791381	0.255799	0.0779
32	29	pb186bvf_015556-T1	SCSU	SC	SU	787.156	870.315	828.735	-0.143309	0.0915198	-1.56588	0.117378	0.323492	0.003277
33	30	pb186bvf_005560-T1	SCSU	SC	SU	1321.36	1195.26	1258.31	0.144582	0.109649	1.31859	0.187306	0.427122	0.01154
34	35	pb186bvf_003793-T1	SCSU	SC	SU	611.009	597.625	604.317	0.0289871	0.0806168	0.359567	0.719171	0.868434	0.2165
35	36	pb186bvf_008912-T1	SCSU	SC	SU	493.231	435.336	464.284	0.180435	0.105216	1.7149	0.0863644	0.268383	0.01125
36	31	pb186bvf_007235-T1	SCSU	SC	SU	543.189	647.326	595.258	-0.253488	0.0872055	-2.90679	0.00365154	0.0342969	0.0218
37	32	pb186bvf_012345-T1	SCSU	SC	SU	160.71	181.988	171.349	-0.17791	0.133284	-1.33482	0.181934	0.419308	0.8188
1	15	pb186bvf_008968_T2	CCCU	CC	CU	99.6393	99.027	99.3332	0.00872645	0.142681	0.0611608	0.951231	0.999709
2	16	pb186bvf_000808-T1	CCCU	CC	CU	965.871	918.689	942.28	0.0709449	0.0953668	0.743916	0.456927	0.999708
3	17	pb186bvf_012093-T1	CCCU	CC	CU	1589.72	1767.6	1678.66	-0.154077	0.0945127	-1.63022	0.103054	0.972799
4	33	pb186bvf_018238-T1	CCCU	CC	CU	382.733	365.848	374.291	0.0695346	0.0814772	0.853424	0.393424	0.999708
5	34	pb186bvf_008308-T1	CCCU	CC	CU	134.475	153.58	144.027	-0.194427	0.15095	-1.28803	0.197737	0.999708
6	37	pb186bvf_012833-T1	CCCU	CC	CU	232.88	222.883	227.881	0.0580913	0.0984115	0.590289	0.554997	0.999708
7	1	pb186bvf_017559-T1	CCCU	CC	CU	91.4744	95.7273	93.6009	-0.0839606	0.182145	-0.460955	0.644831	0.999708
9	3	pb186bvf_000632-T1	CCCU	CC	CU	69.0065	48.253	58.6297	0.517674	0.208356	2.48456	0.012971	0.631412
10	4	pb186bvf_002155-T1	CCCU	CC	CU	4099.31	3823.33	3961.32	0.0999617	0.0680041	1.46994	0.141579	0.999708
11	5	pb186bvf_003260-T1	CCCU	CC	CU	68.3242	50.5814	59.4528	0.414078	0.235141	1.76098	0.078242	0.938788
12	18	pb186bvf_006752-T1	CCCU	CC	CU	224.84	235.338	230.089	-0.0690765	0.168121	-0.410874	0.681165	0.999708
13	24	pb186bvf_005827-T1	CCCU	CC	CU	161.315	179.039	170.177	-0.144276	0.18927	-0.762277	0.445895	0.999708
15	7	pb186bvf_001927-T1	CCCU	CC	CU	5094.92	4810.99	4952.95	0.0822067	0.0635407	1.29376	0.195747	0.999708
16	8	pb186bvf_010954-T1	CCCU	CC	CU	2374.33	2510.3	2442.32	-0.0809798	0.122221	-0.662571	0.507606	0.999708
17	9	pb186bvf_008638-T1	CCCU	CC	CU	1639.05	1826.84	1732.95	-0.156914	0.0518787	-3.02463	0.00248938	0.270392
18	10	pb186bvf_010161-T1	CCCU	CC	CU	655.677	627.907	641.792	0.0671067	0.0633246	1.05973	0.289269	0.999708
19	11	pb186bvf_008133-T1	CCCU	CC	CU	1954.73	2047.66	2001.19	-0.0677298	0.0659578	-1.02687	0.304483	0.999708
20	12	pb186bvf_014951-T1	CCCU	CC	CU	135.78	139.805	137.793	-0.03094	0.139945	-0.221087	0.825024	0.999708
21	13	pb186bvf_005422-T1	CCCU	CC	CU	10682.7	10767.3	10725	-0.0118723	0.051806	-0.229168	0.818738	0.999708
22	14	pb186bvf_012545-T1	CCCU	CC	CU	1586.91	1741.17	1664.04	-0.134669	0.117189	-1.14916	0.250488	0.999708
23	19	pb186bvf_016618-T1	CCCU	CC	CU	1281.6	1152.28	1216.94	0.152039	0.121632	1.24999	0.211304	0.999708
24	20	pb186bvf_008966-T1	CCCU	CC	CU	294.624	299.795	297.209	-0.0294637	0.123557	-0.238463	0.811522	0.999708
25	21	pb186bvf_009764-T1	CCCU	CC	CU	3839.86	4029.95	3934.9	-0.0697392	0.0543624	-1.28286	0.199542	0.999708
26	22	pb186bvf_008984-T1	CCCU	CC	CU	1959.73	1949.13	1954.43	0.00801142	0.0702235	0.114085	0.909171	0.999708
27	23	pb186bvf_015964-T1	CCCU	CC	CU	16209.7	15781.3	15995.5	0.0384577	0.0481364	0.798932	0.42433	0.999708
28	25	pb186bvf_008545-T1	CCCU	CC	CU	107.674	96.0124	101.843	0.156764	0.206326	0.759792	0.447379	0.999708
29	26	pb186bvf_007613-T1	CCCU	CC	CU	88.5321	63.36	75.9461	0.481508	0.256989	1.87365	0.0609787	0.905912
30	27	pb186bvf_006656-T1	CCCU	CC	CU	2576.91	2738.02	2657.46	-0.088552	0.0695591	-1.27305	0.203001	0.999708
31	28	pb186bvf_005224-T1	CCCU	CC	CU	853.007	881.95	867.478	-0.0477213	0.0653248	-0.730523	0.465071	0.999708
32	29	pb186bvf_015556-T1	CCCU	CC	CU	621.886	602.748	612.317	0.046878	0.0784926	0.597228	0.550355	0.999708
33	30	pb186bvf_005560-T1	CCCU	CC	CU	1124.04	899.844	1011.94	0.322016	0.0855612	3.76358	0.000167501	0.0425453
34	35	pb186bvf_003793-T1	CCCU	CC	CU	433.529	444.989	439.259	-0.0366733	0.0912786	-0.401773	0.687851	0.999708
35	36	pb186bvf_008912-T1	CCCU	CC	CU	330.432	330.052	330.242	0.00347278	0.0911458	0.0381014	0.969607	0.999708
36	31	pb186bvf_007235-T1	CCCU	CC	CU	460.436	492.36	476.398	-0.093686	0.11284	-0.830251	0.406397	0.999708
37	32	pb186bvf_012345-T1	CCCU	CC	CU	134.126	152.627	143.376	-0.196721	0.143505	-1.37083	0.170428	0.999708
Values used to calculate expression fold change perturbation and significance in Fig 2e.
