## Supplementary Table S3 for "Immune-like glycan-sensing and horizontally-acquired glycan-processing orchestrate host control in a microbial endosymbiosis"

### Sheet: Sheet1
Pathway Name	GO Term	Pathway total	Hits.total	Hits.sig	Expected	Total.EC	Sig. EC	Enrichment factor	P.FES	P.gamma
Inositol phosphate metabolism	GO:0043647	17	14	14	2.0796	19	11	5.28948	8.3423e-08	0.00099165
Phosphatidylinositol signaling system	GO:0048015	15	12	11	1.9701	18	10	5.07588	7.4266e-07	0.00099166
Fructose and mannose metabolism	GO:0006000, GO:0006013	16	15	11	2.1891	20	7	3.19766	0.0022047	0.00099978
Galactose metabolism	GO:0006012	15	15	12	1.6418	15	6	3.65453	0.0022631	0.00099999
Glycolysis or Gluconeogenesis	GO:0006094	22	13	9	2.0796	19	6	2.88517	0.0090845	0.0010256
Starch and sucrose metabolism	GO:0005982, GO:0005985	10	10	9	0.98507	9	3	3.04547	0.062083	0.0012493
Glycerolipid metabolism	GO:0046486	7	7	4	1.3134	12	3	2.28415	0.13032	0.0016157
Pentose phosphate pathway	GO:0006098	21	15	5	3.0647	28	5	1.63148	0.17165	0.0018909
Histidine metabolism	GO:0006547	8	2	1	0.21891	2	1	4.56809	0.20741	0.0021707
Folate biosynthesis	GO:0046656	22	3	2	0.98507	9	2	2.03031	0.25683	0.002631
Caffeine metabolism	GO:0031000	8	4	3	0.32836	3	1	3.04544	0.29504	0.0030584
beta-Alanine metabolism	GO:0019482	13	2	1	0.32836	3	1	3.04544	0.29504	0.0030584
Pentose and glucoronate interconversions	GO:0019321	14	10	3	1.204	11	2	1.66113	0.34384	0.003713
Amino sugar and nucleotide sugar metabolism	GO:0009225, GO:0006040	27	21	11	2.0796	19	3	1.44259	0.34524	0.0037374
N-Glycan biosynthesis	GO:0006491	35	2	1	0.54726	5	1	1.82729	0.4434	0.0055889
Pyruvate metabolism	GO:0006090	16	3	1	0.54726	5	1	1.82729	0.4434	0.0055889
Propanoate metabolism	GO:1901790, GO:1901793	19	4	1	0.54726	5	1	1.82729	0.4434	0.0055889
Ascorbate and aldarate metabolism	GO:0042869	6	4	1	0.76617	7	1	1.30519	0.56158	0.009301
Alanine, aspartate and glutamate metabolism	GO:0006531, GO:0006522, GO:0033054	20	6	1	0.76617	7	1	1.30519	0.56158	0.009301
Glycerophospholipid metabolism	GO:0006650	12	5	1	0.76617	7	1	1.30519	0.56158	0.009301
Purine metabolism		60	29	3	4.82	44	4	0.829876	0.76
				Values used to calculate enrichment factor plot in Fig 3a.
