## Supplementary Table S5 for "Immune-like glycan-sensing and horizontally-acquired glycan-processing orchestrate host control in a microbial endosymbiosis"

### Sheet: Sheet1
									Phago ALL	Lyso ALL
Count								Count	(Phago-lysosome	(Phago-lysosome
	Phagosome	Phago-lysosome	Lysosome	None	Total	Total (-None)			PLUS Phagosome)	PLUS Lysosome)
Untreated	41	17	7	9	74	65		Untreated	58	24
Cyclo	41	25	6	5	77	72		Cyclo	66	31
%								%
	Phagosome	Phago-lysosome	Lysosome	None					Phago ALL	Lyso ALL
Untreated	55.4054	22.973	9.45946	12.1622				Untreated	78.3784	32.4324
Cyclo	53.2468	32.4675	7.79221	6.49351				Cyclo	85.7143	40.2597
% (-None)								% (-None)
	Phagosome	Phago-lysosome	Lysosome						Phago ALL	Lyso ALL
Untreated	63.0769	26.1538	10.7692					Untreated	89.2308	36.9231
Cyclo	56.9444	34.7222	8.33333					Cyclo	91.6667	43.0556
