## Supplementary Table S6 for "Immune-like glycan-sensing and horizontally-acquired glycan-processing orchestrate host control in a microbial endosymbiosis"

### Sheet: Sheet1
Category	Gene	Hits in Pb (NCBI e-01)
C-type Lectin	dectin	No
C-type Lectin	reg3g	No
FIBC	fibcd1	No
Interleukin	il17a	No
Interleukin	il23	No
Interleukin	il18	No
INFG	infg	No
JAK	jak1	Yes
JAK	jak2	Yes
JAK	jak3	Yes
JAK	tyk2	Yes
Other	lamp1	No
MAPK	mapk5	Yes
MAPK	mapk7	Yes
mTOR	mtor	Yes
NFKB	nfkb	Yes
NOD	nod1	Yes
NOD	nod2	Yes
RAB	rab5a	Yes
RIG	rigi	Yes
STAT	stat1	Yes
STAT	stat2	Yes
STAT	stat3	Yes
STAT	stat4	Yes
STAT	stat5a	Yes
STAT	stat5b	Yes
STAT	stat6	Yes
TIR	tir	Yes
TLR	tlr1	Yes
TLR	tlr2	Yes
TLR	tlr3	Yes
TLR	tlr4	Yes
TLR	tlr5	Yes
TLR	tlr6	Yes
TLR	tlr7	Yes
TLR	tlr8	Yes
TLR	tlr9	Yes
TLR	tlr10	Yes
TLR	tlr11	Yes
TLR	tlr12	Yes
TLR	tlr13	Yes
TNF	tnf	No
